# Cannibalism as a mechanism to offset reproductive costs in three-spined sticklebacks

**DOI:** 10.64898/2026.01.02.697382

**Authors:** V.I. Abuwa, A. de Flamingh, E. Arredondo, A.M. Bell, T.A. Barbasch

## Abstract

Parents often go to great lengths to promote the survival of their offspring, yet in many species parents may abandon or cannibalize offspring under their care. Using three-spined sticklebacks, where males are the sole providers of energetically costly parental care, we investigated the factors driving patterns of cannibalism in two natural populations in the field. Cannibalism was prevalent in both populations: more than 70% of parenting males contained embryos in their stomach. Neither standard length nor body condition predicted the number of embryos eaten, suggesting that males are not cannibalizing based on energetic need alone. However, males cannibalized significantly more embryos from large compared to small broods, suggesting that greater access to embryos is driving high levels of cannibalism. Using microsatellites to determine parentage, we investigated whether males cannibalize embryos fertilized by other males (heterocannibalism) to mitigate the costs of parental care. In both populations males engaged in both filial and heterocannibalism, but the two populations significantly differed in the relative amount of filial versus heterocannibalism, suggesting that males in these two populations face different reproductive costs. Combined, results from this study help disentangle the complex factors contributing to cannibalism, providing insight into how animals balance reproductive costs and benefits.
