## Supplemental Table 1 for "Cannibalism as a mechanism to offset reproductive costs in three-spined sticklebacks"

### Sheet: Spirit Lake
Population	Allele A	Allele B	Allele A	Allele B	Allele A	Allele B	Allele A	Allele B	Allele A	Allele B	Allele A	Allele B	Allele A	Allele B	Allele A	Allele B	Allele A	Allele B	# of mismatch alleles	Match 0/1	Colony Match 0/1	Prob Dad
Spirit	stn45		stn225		stn163		stn241		stn119		stn344		stn85		stn148		stn305
SL12	0	0	155	161	161	173	0	0	208	208	200	202	161	163	199	199	155	155
SL12S-A	174	180	155	165	137	143	122	130	208	216	186	196	155	159	199	205	141	145	4	0	0	0
SL12S-B	174	202	155	161	137	141	122	130	208	216	186	196	155	159	199	199	137	155	3	0	0	0
SL18	196	196	161	163	161	161	146	146	206	208	196	204	155	161	199	199	155	183
SL18S-A	180	188	155	161	141	155	134	138	206	208	186	200	155	159	199	205	137	145	5	0	0	0
SL18S-B	180	188	155	169	141	161	134	138	206	208	186	200	155	159	199	199	137	155	4	0	0	0
SL18S-C	184	188	155	171	141	161	134	138	206	216	186	196	155	161	199	199	137	149	4	0	0	0
SL18S-D	154	160	155	169	137	149	134	138	206	212	200	200	161	177	205	209	153	153	7	0	0	0
SL18S-E	184	188	155	169	141	161	134	138	206	208	186	200	155	159	199	199	137	153	5	0	0	0
SL18S-F	154	160	155	169	137	167	130	134	206	212	190	200	155	161	199	199	141	155	5	0	0	0
SL18S-G	154	160	155	169	149	167	134	146	206	212	200	200	161	161	199	199	145	155	4	0	0	0
SL18S-H	180	188	155	169	141	161	134	138	206	208	186	200	155	159	199	199	137	155	4	0	0	0
SL18S-I	154	160	155	169	137	167	134	146	206	212	200	200	161	161	199	199	141	155	4	0	0	0
SL18S-J	196	196	163	163	0	0	0	0	206	208	0	0	155	161	199	199	155	155	0	1	1	0.8805
SL19	190	196	161	163	141	143	130	146	206	216	200	204	155	161	0	0	161	163
SL19S-A	170	170	161	161	179	179	130	146	208	212	204	204	155	161	199	205	137	155	4	0	0	0
SL19S-B	170	178	161	163	161	183	130	130	208	218	204	204	161	161	199	199	145	155	4	0	0	0
SL19S-C	170	196	161	161	155	167	130	130	206	206	204	204	155	155	199	199	155	161	1	0	0	0
SL21	0	0	155	161	155	161	134	134	206	216	202	204	161	161	199	199	161	187
SL21S-A	196	196	161	161	141	141	134	134	206	216	200	202	161	165	199	223	155	161	1	0	0	0
SL21S-B	170	196	161	163	141	143	134	142	206	216	204	204	161	161	199	223	155	161	1	0	0	0
SL21S-C	164	196	155	161	155	155	134	189	206	208	200	204	159	161	199	199	155	187	0	1	0	0
SL22	202	208	161	161	161	167	134	134	216	218	0	0	163	165	199	207	155	155
SL22S-A	174	196	163	163	161	167	134	134	208	216	200	200	163	163	163	207	155	155	2	0	0	0
SL24	164	170	155	161	0	0	0	0	206	206	196	200	155	155	199	199	137	161
SL24S-A	164	170	161	163	149	149	142	146	206	208	200	200	155	161	199	199	137	141	0	1	0	0
SL25	164	196	165	183	137	143	206	206	206	208	200	202	161	161	199	223	157	161
SL25S-A	196	198	155	161	149	191	134	146	208	208	202	212	161	161	199	199	155	161	3	0	0	0
SL25S-B	164	196	177	197	149	191	134	146	208	208	202	202	161	161	199	199	155	155	4	0	0	0
SL25S-C	164	196	155	159	167	199	134	134	208	208	202	202	155	161	199	199	155	161	3	0	0	0
SL25S-D	164	196	163	183	137	155	188	188	208	208	202	202	159	161	199	223	161	161	1	0	0	0
SL25S-E	164	196	165	165	137	155	142	142	208	208	196	202	159	161	199	199	155	163	2	0	0	0
SL2	0	0	161	161	143	143	142	146	206	208	200	202	155	159	199	199	157	157
SL2S-A	178	192	163	163	143	183	142	146	206	208	202	202	155	159	199	199	157	157	1	0	0	0
SL2S-B	174	178	163	165	141	141	122	130	208	216	186	196	159	159	199	199	153	153	5	0	0	0
SL2S-C	178	180	161	161	143	143	142	146	206	208	196	204	155	161	199	199	141	155	2	0	0	0
SL2S-D	178	192	163	169	143	155	134	142	206	208	200	202	155	159	199	199	137	157	1	0	0	0
SL2S-E	170	180	163	165	145	145	142	146	208	216	186	196	159	159	199	199	155	157	3	0	0	0
SL2S-F	178	192	155	163	143	143	134	142	206	208	200	202	155	159	199	199	137	157	1	0	0	0
SL2S-G	170	178	161	163	151	151	146	146	206	206	202	202	155	159	199	199	157	161	1	0	0	0
SL31	178	188	155	179	161	161	146	146	206	216	186	186	159	161	199	209	137	161
SL31S-A	188	196	163	179	161	201	134	134	206	208	186	186	161	163	199	209	137	161	1	0	0	0
SL31S-B	172	188	155	163	161	201	134	146	208	216	186	186	155	161	199	199	161	161	0	1	0	0
SL33	178	178	161	163	0	0	134	134	206	208	196	204	155	161	199	199	155	157
SL33S-A	178	202	161	163	141	149	134	134	206	208	196	204	155	161	199	205	155	157	0	1	1	0.4818
SL33S-B	170	202	161	187	141	145	134	142	206	208	196	200	155	159	199	209	137	155	1	0	0	0
SL33S-C	178	178	159	159	141	141	130	130	206	208	200	204	155	161	199	199	137	155	2	0	0	0
SL33S-D	178	202	159	161	137	145	122	134	206	208	196	196	155	159	199	209	145	155	0	1	0	0
SL33S-E	174	202	155	159	149	167	134	134	206	206	204	204	155	161	199	199	155	161	1	0	0	0
SL33S-F	178	178	151	161	137	145	122	130	202	208	196	196	155	159	199	209	145	155	1	0	0	0
SL33S-G	178	202	161	163	141	141	134	134	206	208	196	204	155	161	199	213	155	157	0	1	1	0.4818
SL33S-H	164	198	155	179	149	183	130	130	206	216	200	200	155	161	205	213	155	161	5	0	0	0
SL33S-I	178	202	161	163	141	161	134	134	206	208	196	204	155	161	199	199	155	157	0	1	1	0.4818
SL33S-J	164	198	177	177	149	183	130	130	206	208	200	200	161	161	205	213	153	155	5	0	0	0
SL38	180	196	155	171	143	179	134	134	206	206	196	212	155	169	199	199	161	163
SL38S-A	170	180	163	169	143	149	136	146	206	216	196	220	153	159	199	199	137	161	3	0	0	0
SL8	174	178	161	165	141	155	174	174	206	208	200	202	155	165	211	223	157	163
SL8S-A	174	174	163	165	141	155	134	142	206	208	196	196	155	155	199	209	137	157	3	0	0	0
SL8S-B	188	198	169	171	141	155	134	142	206	212	200	200	155	159	199	213	137	137	5	0	0	0
SL8S-C	174	198	163	169	141	155	134	142	208	216	200	200	155	159	199	213	137	157	3	0	0	0
SL8S-D	190	198	155	169	141	155	134	142	212	216	200	200	155	159	199	199	137	157	5	0	0	0
SL8S-E	180	202	165	169	137	141	122	130	208	216	186	196	153	159	199	213	141	155	6	0	0	0

### Sheet: Watson Lake
Population	Allele A	Allele B	Allele A	Allele B	Allele A	Allele B	Allele A	Allele B	Allele A	Allele B	Allele A	Allele B	Allele A	Allele B	Allele A	Allele B	Allele A	Allele B	# of mismatch alleles	Match 0/1	Colony Match 0/1	Prob Dad
Watson	stn45		stn225		stn163		stn241		stn119		stn344		stn85		stn148		stn305
WT14	164	172	153	175	137	147	134	136	206	208	198	202	163	165	205	209	137	145
WT14S-A	164	172	153	175	137	147	134	136	194	196	0	0	163	165	205	209	137	141	1	0	0	0
WT14S-B	172	176	153	179	137	147	134	134	0	0	0	0	161	165	205	209	141	141	1	0	0	0
WT14S-C	172	172	153	163	145	147	136	136	206	216	198	202	159	163	205	205	137	137	0	1	0	0
WT14S-D	0	0	0	0	0	0	134	134	206	216	202	202	161	165	199	209	145	145	0	1	0	0
WT15	164	172	153	159	147	167	134	136	206	216	198	202	0	0	199	205	149	155
WT15S-A	0	0	0	0	0	0	134	136	206	208	198	202	159	177	199	205	145	155	0	1	0	0
WT15S-B	0	0	0	0	0	0	136	136	206	206	172	198	167	167	199	205	149	149	0	1	1	0.7605
WT17	172	180	153	175	137	147	140	140	206	220	0	0	0	0	199	205	145	163
WT17S-A	168	172	179	193	137	153	134	140	208	220	202	202	161	163	205	205	145	165	1	0	0	0
WT17S-B	168	180	159	179	147	147	134	140	206	208	202	202	155	161	199	205	145	165	1	0	0	0
WT18	170	172	153	193	137	147	128	140	208	210	172	172	0	0	205	209	137	145
WT18S-A	168	172	153	159	141	147	134	140	208	216	172	194	161	163	209	209	145	155	0	1	0	0
WT1	154	164	159	167	157	163	136	140	208	214	0	0	153	159	199	205	141	141
WT1S-A	164	166	153	159	137	157	136	140	208	210	264	264	153	161	205	205	141	145	0	1	1	0.3199
WT1S-B	154	164	153	159	137	163	136	136	210	214	196	196	159	159	199	205	145	145	1	0	0	0
WT1S-C	164	166	153	167	157	171	136	140	210	214	196	196	153	161	199	199	141	149	0	1	1	0.3199
WT1S-D	154	168	153	159	137	157	140	140	210	214	210	264	159	159	205	205	137	149	1	0	0	0
WT24	164	172	171	175	143	145	140	146	208	208	202	202	167	183	199	213	145	155
WT24S-A	164	164	153	171	137	145	134	140	208	216	264	264	161	161	205	213	145	145	2	0	0	0
WT24S-B	164	164	175	179	137	145	134	146	208	208	202	264	161	167	199	199	155	155	0	1	1	0.6714
WT24S-C	164	172	171	175	143	145	134	140	208	208	198	202	161	167	199	205	145	155	0	1	1	0.6714
WT24S-D	164	172	153	175	137	145	140	146	208	208	198	198	161	161	199	205	155	155	2	0	0	0
WT24S-E	164	172	153	175	143	145	134	146	208	208	198	202	161	167	199	205	145	155	0	1	1	0.6714
WT24S-F	164	168	153	171	145	145	140	146	206	208	0	0	171	171	199	213	145	155	1	0	0	0
WT24S-G	164	172	153	175	143	145	134	134	208	216	198	202	161	161	199	213	149	155	2	0	0	0
WT24S-H	164	190	171	179	137	143	134	146	208	208	202	202	161	163	205	213	145	145	1	0	0	0
WT24S-I	172	190	153	171	137	145	140	140	208	216	198	202	161	167	199	199	149	155	0	1	1	0.6714
WT3	172	186	153	193	151	151	0	0	210	214	186	212	161	167	205	205	151	155
WT3S-A	166	184	153	175	141	151	134	140	214	218	212	264	159	167	205	215	145	151	2	0	0	0
WT6	164	172	0	0	143	147	136	140	206	208	0	0	153	167	199	213	141	145
WT6S-A	172	184	153	153	147	165	136	144	208	208	186	198	161	161	205	213	149	161	2	0	0	0
WT6S-B	160	164	153	155	143	153	140	140	208	216	180	232	163	167	213	213	137	141	0	1	1	0.5322
WT6S-C	166	172	153	155	143	163	134	136	0	0	0	0	167	177	199	199	141	141	0	1	1	0.5322
WT6S-D	164	172	153	159	147	151	136	140	206	218	232	254	0	0	0	0	137	141	0	1	1	0.5322
WT6S-E	172	180	159	175	147	147	126	140	206	206	0	0	153	159	205	213	141	155	0	1	1	0.5322
WT6S-F	164	168	153	155	147	147	140	140	206	216	180	180	153	163	199	205	141	145	0	1	1	0.5322
WT6S-G	164	168	153	159	143	155	136	140	206	208	0	0	153	177	199	213	137	141	0	1	1	0.5322
WT8	172	176	153	155	145	151	134	148	206	208	200	200	0	0	0	0	137	153
WT8S-A	172	172	153	153	145	151	134	148	208	208	250	256	177	177	203	205	137	145	1	0	0	0
WT8S-B	172	172	153	153	143	151	140	148	0	0	0	0	161	163	205	209	137	153	0	1	1	0.7441
WT8S-C	172	180	153	153	147	151	148	134	208	216	0	0	161	163	209	227	153	161	0	1	1	0.7441
WT8S-D	172	176	155	155	137	145	134	134	208	216	208	250	161	177	205	209	153	153	1	0	0	0
WT8S-E	164	172	153	155	145	165	134	134	208	216	169	208	161	177	209	227	153	153	1	0	0	0
WT8S-F	166	172	155	155	145	151	132	134	206	206	198	200	161	177	199	205	137	145	0	1	1	0.7441
WT8S-G	164	172	153	155	137	145	134	148	208	216	198	250	153	177	209	227	137	153	1	0	0	0
WT8S-H	164	176	155	155	151	165	140	148	206	214	200	208	161	163	209	227	137	141	0	1	1	0.7441
WT8S-I	164	172	153	155	145	145	134	134	206	214	198	250	161	163	205	209	153	161	1	0	0	0
WT8S-J	164	172	153	155	145	145	140	148	208	216	200	208	153	177	209	227	141	153	0	1	1	0.7441
WT9	172	180	153	175	143	163	140	140	210	216	208	232	155	155	199	199	145	149
WT9S-A	172	172	153	155	143	143	128	140	208	216	194	212	161	175	199	199	145	161	2	0	0	0
WT9S-B	166	172	159	159	147	147	128	134	208	210	194	200	159	159	199	199	141	145	5	0	0	0
WT9S-C	168	172	159	159	137	137	134	134	208	208	194	200	159	171	199	199	137	145	6	0	0	0
WT9S-D	172	176	153	159	143	147	134	146	206	216	186	198	159	177	199	199	145	161	3	0	0	0
WT9S-E	172	172	153	153	143	147	134	146	206	216	212	212	163	163	199	205	145	145	3	0	0	0
WT9S-F	172	172	153	153	143	143	134	140	206	216	212	254	163	163	203	205	145	161	3	0	0	0
WT9S-G	168	168	159	159	137	143	128	134	208	210	200	200	161	175	199	205	145	145	5	0	0	0
WT9S-H	166	172	159	159	143	147	134	134	198	208	194	200	161	175	199	205	145	145	5	0	0	0
WT9S-I	172	180	153	155	143	143	140	140	0	0	0	0	175	175	199	199	141	151	2	0	0	0
WT9S-J	172	172	153	153	143	147	140	152	208	216	180	198	163	163	199	199	145	145	2	0	0	0
WT25	172	172	153	159	137	201	136	136	206	216	0	0	161	163	199	205	149	149
WT25S-A	172	172	159	159	159	169	136	140	216	218	172	172	161	163	205	205	145	149	1	0	0	0
WT28	164	172	159	175	143	167	132	156	206	206	246	264	0	0	199	205	141	145
WT28S-A	164	172	153	159	143	145	132	140	0	0	0	0	163	171	0	0	145	145	0	1	1	0.5257
WT28S-B	164	172	153	159	143	167	132	140	206	206	0	0	0	0	0	0	0	0	0	1	1	0.5257
WT28S-C	164	164	159	171	167	167	136	136	0	0	0	0	0	0	0	0	0	0	1	0	0	0
WT28S-D	164	164	159	171	143	167	132	140	206	206	0	0	0	0	0	0	0	0	0	1	1	0.5257
WT28S-E	168	172	171	175	167	199	144	156	206	216	0	0	163	171	199	205	137	145	0	1	1	0.5257
WT28S-F	164	168	153	175	143	157	132	144	206	216	264	264	163	171	205	205	137	141	0	1	1	0.5257
WT28S-G	164	172	153	159	143	145	132	144	206	206	0	0	163	171	199	205	141	145	0	1	1	0.5257
WT28S-H	164	172	153	159	143	145	132	140	206	206	0	0	163	171	199	205	141	145	0	1	1	0.5257
WT28S-I	172	190	171	175	137	143	132	156	206	208	194	194	163	171	199	205	141	149	1	0	0	0
WT28S-J	168	172	171	175	167	199	140	152	206	216	264	264	163	171	199	205	137	145	1	0	0	0
WT29	160	160	159	193	137	141	134	134	210	216	198	198	161	167	209	227	0	0
WT29S-A	164	172	159	175	141	147	134	140	208	216	186	198	161	167	199	227	137	141	1	0	0	0
WT29S-B	164	168	153	159	137	141	134	140	206	216	186	196	161	167	199	205	137	145	3	0	0	0
WT29S-C	160	160	159	179	141	177	126	134	206	216	198	198	161	167	199	209	0	0	0	1	1	0.9986
WT29S-D	168	176	153	181	161	161	134	144	216	216	0	0	159	161	213	227	141	141	3	0	0	0
WT29S-E	164	172	159	175	141	151	134	134	216	216	198	198	161	161	199	227	137	161	1	0	0	0
WT29S-F	164	164	175	181	137	141	134	140	208	216	174	174	161	161	205	209	151	151	3	0	0	0
WT29S-G	172	172	153	163	155	169	134	144	208	216	196	196	0	0	0	0	0	0	4	0	0	0
WT29S-H	160	168	159	163	137	161	134	140	208	208	172	196	159	161	205	213	141	183	3	0	0	0
WT29S-I	164	172	159	175	137	151	134	134	216	216	186	198	161	161	199	227	137	137	1	0	0	0
WT29S-J	172	176	153	167	155	169	134	134	206	208	196	196	161	161	213	227	145	149	5	0	0	0
WT30	166	168	153	155	145	147	132	140	208	208	198	202	161	161	193	199	0	0
WT30S-A	168	180	155	159	137	145	132	136	208	218	172	198	161	161	199	199	0	0	0	1	0	0
WT30S-B	172	180	155	159	137	145	136	140	208	218	172	198	161	177	199	199	137	145	1	0	0	0
WT30S-C	160	168	155	159	137	147	136	140	208	218	196	198	161	161	199	199	137	137	0	1	0	0
WT30S-D	164	168	153	159	147	157	136	140	208	218	172	202	161	161	199	199	145	145	0	1	0	0
WT30S-E	160	168	155	155	145	147	132	140	198	208	198	202	161	161	199	199	137	145	0	1	1	0.4816
WT30S-F	160	168	155	159	145	159	132	136	208	218	198	202	161	177	199	199	145	145	0	1	0	0
WT30S-G	168	172	155	175	145	181	140	140	208	216	180	202	161	161	205	205	141	141	1	0	0	0
WT30S-H	160	172	155	159	145	159	132	136	208	216	196	198	161	161	199	199	137	145	1	0	0	0
WT30S-I	168	168	153	155	145	147	132	140	208	208	198	202	161	161	199	199	137	137	0	1	1	0.4816
WT30S-J	168	168	153	155	145	145	132	140	208	208	198	202	161	161	199	199	137	137	0	1	1	0.4816
WT31	176	176	153	159	137	155	136	140	206	208	198	202	161	167	191	205	149	155
WT31S-A	168	176	153	159	137	145	0	0	0	0	0	0	161	167	199	205	149	155	0	1	0	0
WT31S-B	164	176	153	159	137	145	122	136	208	208	0	0	159	161	199	205	145	155	0	1	0	0
WT31S-C	168	174	153	159	137	145	136	140	208	208	0	0	159	161	199	205	145	149	1	0	0	0
WT34	170	176	159	171	155	157	136	140	206	216	196	206	161	167	199	205	141	155
WT34S-A	168	172	153	159	137	145	0	0	206	206	0	0	159	161	199	205	141	145	3	0	0	0
WT38	160	168	175	193	145	175	136	140	208	210	186	198	161	161	191	205	137	141
WT38S-A	160	172	153	175	145	147	136	144	210	216	198	212	159	161	205	205	137	137	0	1	0	0
